# A transcriptional atlas of early Arabidopsis seed development suggests mechanisms for inter-tissue coordination

**DOI:** 10.1101/2025.04.29.651360

**Authors:** Caroline A. Martin, Kylee R. Cogdill, Alesandra L. Pusey, Mary Gehring

## Abstract

Successful seed development is essential for flowering plant reproduction and requires the coordination of three genetically distinct tissues: the embryo and endosperm, which are the products of fertilization, and the maternal seed coat. Our understanding of the transcriptional programs underlying tissue-specific functions and inter-tissue coordination in seeds remains incomplete. To address this, we performed single nucleus RNA-sequencing on *Arabidopsis thaliana* seeds at 3, 5, and 7 days after pollination. We characterize all major seed cell or nuclei types, further refine transcriptional states in the endosperm, and map signatures of selection on cell type-specific genes. Among other findings, our analyses reveal the compartmentalization of genes involved in brassinosteroid-responsive transcription factor activation, abundant endosperm expression of genes that encode short, secreted peptides (SSPs), and expression enrichment of rapidly evolving genes in endosperm and seed coat subtypes, illuminating the cell type and species specificity of seed genes.
