## Supplemental Table 1 for "A transcriptional atlas of early Arabidopsis seed development suggests mechanisms for inter-tissue coordination"

### Sheet: marker_citations
Supplementary Table 1. All markers used to annotate clusters in this study
TAIR	symbol	symbol full name	gene description	general expression pattern	specific expression pattern	seed expression citation	seed expression citation link	function citation	function citation link
AT5G49630	AAP6	AMINO ACID PERMEASE 6 (AAP6)	Is a high affinity amino acid transporter capable of transporting aspartate and tryptophan. May be involved in the amino acid uptake from xylem.	seed coat	xylem parenchyma (directly adjacent to xylem)	Le 2010	10.1073/pnas.1003530107	Okumato 2002	https://doi.org/10.1074/jbc.M207730200
AT2G39510	UMAMIT14	USUALLY MULTIPLE ACIDS MOVE IN AND OUT TRANSPORTERS 14 (UMAMIT14)	Encodes a plasma membrane-localized amino acid transporter likely involved in amino acid export in the developing seed.	seed coat	unloading domain	Muller 2015	https://doi.org/10.1016/j.cub.2015.10.038	NA	NA
AT5G10440	CYCD4;2	CYCLIN D4;2 (CYCD4;2)	Encodes a cyclin involved in cell proliferation during stomatal cell lineage development.	endosperm	chalazal nodules	Picard 2021	10.1038/s41477-021-00922-0	Kono 2007	10.1105/tpc.106.046763
AT3G62610	MYB11	MYB DOMAIN PROTEIN 11 (MYB11)	Member of the R2R3 factor gene family. Together with MYB12 and MYB111 redundantly regulates flavonol biosynthesis.	seed coat	seed coat	Le 2010	https://pubmed.ncbi.nlm.nih.gov/20385809/	Stracke 2007	https://doi.org/10.1111/j.1365-313X.2007.03078.x
AT1G31290	AGO3	ARGONAUTE 3 (AGO3)	ARGONAUTE 3;(source:Araport11)	seed coat	Proliferating zone of the chalazal seed coat/chalazal integument	Julien 2020	10.1111/tpj.14868		10.1111/tpj.14868
AT5G23660	SWEET12	SWEET12	Encodes a member of the SWEET sucrose efflux transporter family proteins.	seed coat	placentochalazal layer at early developmental stages	Li 2024	https://doi.org/10.1111/tpj.17096	NA	NA
AT3G28007	SWEET4	SWEET4	Nodulin MtN3 family protein;(source:Araport11)	seed coat	pigment strand	Lu 2020	https://doi.org/10.1093/plphys/kiaa045	Lu 2020	https://doi.org/10.1093/plphys/kiaa045
AT2G38540	LTP1	LIPID TRANSFER PROTEIN 1 (LP1)	Non-specific lipid transfer protein. Binds calmodulin in a Ca2+-independent manner. Localized to the cell wall. Specifically expressed in L1 epidermal layer. Predicted to be a member of PR-14 pathogenesis-related protein family with the following members: At2g38540/LTP1; At2g38530/LTP2; At5g59320/LTP3; At5g59310/LTP4; At3g51600/LTP5; At3g08770/LTP6; At2g15050/LTP7; At2g18370/LTP8; At2g15325/LTP9;…	seed coat	oi2	Francoz 2016	10.1038/srep24644	Wang 2016	https://doi.org/10.1007/s11103-016-0482-7
AT4G09960	STK	SEEDSTICK (STK)	Encodes a MADS box transcription factor expressed in the carpel and ovules. Plays a maternal role in fertilization and seed development. Controls the structure and mechanical properties of the seed coat. Controls fruit size by regulating cytokinin levels and FRUITFULL.Binds upstream of several cell wall modifying enzymes including PMEI6 and XYL1 and regulates their expression.	seed coat	oi1, oi2, ii1	Mizzotti 2014	https://doi.org/10.1371/journal.pgen.1004856	NA	NA
AT1G79840	GLABRA2	GLABRA 2 (GL2)	Glabra 2; a homeodomain protein affects epidermal cell identity including trichomes; root hairs; and seed coat. It also down-regulates seed oil content. Expressed in atrichoblasts and required to suppress root hair development. Also expressed abundantly during early seed development. Directly regulated by WER.	seed coat	oi	Windsor 2000	10.1046/j.1365-313x.2000.00756.x	Western 2004	10.1104/pp.103.035519
AT5G50790	SWEET10	SWEET10	Encodes a member of the SWEET sucrose efflux transporter family proteins. Transcriptionally activated by long photoperiods; activation depends on FT and SOC1. The ectopic expression of SWEET10 causes early flowering and leads to higher levels of transcription of flowering-time related genes in the shoot apex.	seed coat	lower proliferating zone of the CZSC	this study	NA	Andres 2020	https://doi.org/10.1186/s12870-020-2266-0
AT1G11190	BFN1	BIFUNCTIONAL NUCLEASE I (BFN1)	Encodes a bifunctional nuclease that acts on both RNA and DNA involved in nucleic acid degradation to facilitate nucleotide and phosphate recovery during senescence. It has mismatch-specific endonuclease activity with wide recognition of single base mismatches as well as the ability to cleave indel types of mismatches (heteroduplexes with loops).	ovule	scenescing ovules	Durme 2023	https://doi.org/10.1073/pnas.2219868120	Durme 2023	https://doi.org/10.1073/pnas.2219868120
AT3G57510	ADPG1	ARABIDOPSIS DEHISCENCE ZONE POLYGALACTURONASE 1 (ADPG1)	Encodes ADPG1; a polygalacturonase protein involved in silique and anther dihiscence. Loss of function mutations have reduced seed set; indehiscent fruit and reduced pollen shedding. Required for release of cell wall-derived PR elicitors.	funiculus	hilum	Ferreira 2024	https://doi.org/10.1186/s12870-024-05741-x	NA	NA
AT5G64570	XYL4	BETA-D-XYLOSIDASE 4 (XYL4)	Encodes a secreted beta-d-xylosidase that belongs to family 3 of glycoside hydrolases. Loss of function mutants show increased susceptibility to fungal pathogens.	embryo	inner cotyledons	this study	NA	NA	NA
AT2G42840	PDF1	PROTODERMAL FACTOR 1 (PDF1)	Encodes a putative extracellular proline-rich protein is exclusively expressed in the L1 layer of vegetative; inflorescence and floral meristems and the protoderm of organ primordia.	embryo	protoderm	Kao 2021	https://doi.org/10.1242/dev.199589	NA	NA
AT2G45190	YAB1	ABNORMAL FLORAL ORGANS (AFO)	Encodes a member of the YABBY family of transcriptional regulators that is involved in abaxial cell type specification in leaves and fruits. YAB1 acts in a non-cell autonomous fashion within the meristem to affect phyllotactic patterning. The non-autonomous effect on the central region of the meristem is mediated through the activity if Lateral Suppressor (LAS).	embryo	upper protoderm	Capron 2009	https://doi.org/10.1199/tab.0126	NA	NA
AT3G54220	SCR	SCARECROW (SCR)	Encodes a member of a novel family having similarity to DNA binding proteins containing basic-leucine zipper regions; scr is expressed in cortex/endodermal initial cells and in the endodermal cell lineage. Regulates the radial organization of the root. Is required cell-autonomously for distal specification of the quiescent center; which in turn regulates stem cell fate of immediately surrounding …	embryo	Ground tissue, hypophyseal cells and then in the newly formed ground tissue	Wysocka-Diller 2000	https://doi.org/10.1242/dev.127.3.595	NA	NA
AT5G03150	JKD	JACKDAW (JKD)	JKD is a nuclear-localized putative transcription factor of the BIRDS/IDD C2H2 zinc finger family. JKD and its homologue BIB; restrict SHR movement to a single layer; the endodermis; and delimit tissue boundaries in the root meristem through a process that involves nuclear retention through protein complex formation. JKD mutation leads to periclinal divisions in the cortex; increased cell numbers…	embryo	Ground tissue	Welch 2007	10.1101/gad.440307	NA	NA
AT2G33880	WOX9	NA	Encodes a protein with similarity to WUS type homeodomain protein. Required for meristem growth and development and acts through positive regulation of WUS. Loss of function phenotypes include embryo lethality; hyponastic cotyledons; reduced root development and smaller meristems. Phenotypes can be rescued by addition of sucrose in the growth media. Appears to be regulated by cytokinin and acts d…	embryo	hypophysis	Zhang 2023	10.1016/j.celrep.2023.112966	NA	NA
AT1G49770	ZOU	RETARDED GROWTH OF EMBRYO 1 (RGE1)	Encodes a member of the basic helix loop helix family of transcription factors. Loss of RGE1 function causes shriveled seeds that contain small embryos. The cuticle in the embryos does not develop normally; possible due to the adeherence of the endosperm to the developing embryo. RGE1 is expressed in the endosperm surrounding region which directly surrounds the developing embryo; however it exert…	endosperm	micropylar endosperm	Yang 2008	https://doi.org/10.1242/dev.026708	NA	NA
AT3G20210	DELTAVPE	DELTA VACUOLAR PROCESSING ENZYME (DELTA-VPE)	Encodes a vacuolar processing enzyme with caspase-1-like activity that is specifically expressed in inner integument of developing seeds. Mutants display abnormal seed coat development. It is speculated to be involved in cell death of limited cell layers; the purpose of which is to form a seed coat.	seed coat	ii1' and ii2	Nakune 2005	10.1105/tpc.104.026872	Nakune 2005	10.1105/tpc.104.026872
AT4G01430	UMAMIT29	USUALLY MULTIPLE ACIDS MOVE IN AND OUT TRANSPORTERS 29 (UMAMIT29)	Encodes a plasma membrane-localized amino acid transporter likely involved in amino acid export in the developing seed.	seed coat	ii1'	Muller 2016 (doctoral thesis)	https://epub.uni-regensburg.de/34834/1/Doktorarbeit%20Benedikt%20M%C3%BCller.pdf	NA	NA
AT1G04020	BARD1	BREAST CANCER ASSOCIATED RING 1 (BARD1)	Encodes a protein containing two tandem BRCA1 C-Terminal (BRCT) domains; which function in phosphorylation-dependent protein-protein interactions. Loss of function mutations cause defects in meristem organization due to failure to repress WUS. BARD1 binds to WUS promoter and over expression of BARD reduces the extent of WUS expression.	general	DNA repair	NA	NA	Han 2008	10.1105/tpc.108.058867
AT1G34170	ARF13	AUXIN RESPONSE FACTOR 13 (ARF13)	AUXIN RESPONSE FACTOR 13;(source:Araport11)	endosperm	micropylar endosperm	Rademacher 2011	https://doi.org/10.1111/j.1365-313X.2011.04710.x	NA	NA
AT5G60440	AGL62	AGAMOUS-LIKE 62 (AGL62)	AGL62 encodes a Type I MADS domain protein that likely functions as a transcription factor. It is expressed AGL62 is expressed exclusively in the endosperm. AGL62 supresses suppresses cellularization during the syncytial phase of endosperm development.	endosperm	early pan endosperm	Roszak 2011	https://doi.org/10.1073/pnas.1117111108	Figueiredo 2016	https://doi.org/10.7554/eLife.20542
AT1G34790	TT1	transparent testa 1	Encodes a zinc finger protein; involved in photomorphogenesis, flavonoid biosynthesis, flower and seed development.	seed coat	ii1 endothelium-only	Debeaujon 2003	10.1105/tpc.014043
AT1G61720	BAN	BANYULS (BAN)	Negative regulator of flavonoid biosynthesis; mutants accumulate flavonoid pigments in their seed coat; putative oxidoreductase. It is thought that a ternary complex composed of TT2; TT8 and TTG1 is necessary for correct expression of BAN in seed endothelium.	seed coat	ii1	Mizzotti 2014	10.1371/journal.pgen.1004856	Albert 1997	10.1046/j.1365-313x.1997.11020289.x
AT1G22710	SUC2	SUCROSE-PROTON SYMPORTER 2 (SUC2)	Encodes for a high-affinity transporter essential for phloem loading and long-distance transport. A major sucrose transporter; AtSUC2 can also transport a wide range of physiological and synthetic glucose conjugates with both &#945;- or &#946;-linkage.	seed coat	funiculus, phloem companion cells	Stadler 1996	https://doi.org/10.1111/j.1438-8677.1996.tb00577.x	NA	NA
AT1G79700	WRI4	WRINKLED 4 (WRI4)	WRI4 encodes an AP2/ERF-type transcriptional activator that specifically controls cuticular wax biosynthesis in Arabidopsis stems. It also functions to activate transcription of genes involved fatty acid biosynthesis during seed and flower development as well as stem wax biosynthesis. Targets identified by ChIP-seq include: LACS1; KCR1; PAS2; ECR; and WSD1.	general	cuticle synthesis	NA	NA	Park 2016	10.1111/tpj.13248
AT3G23890	TOPII	TOPOISOMERASE II (TOPII)	Encodes a topoisomerase II that is highly expressed in young seedlings. The protein is localized in the nucleus and gene expression levels are increased in proliferative tissues.	general	proliferative tissues	NA	NA	Martinez-Garcia 2021	https://doi.org/10.3390/ijms222313115
AT3G25980	MAD2	MITOTIC ARREST-DEFICIENT 2 (MAD2)	Encodes MAD2 (MITOTIC ARREST-DEFICIENT 2). May have the spindle assembly checkpoint protein functions conserved from yeast to humans.	general	proliferative tissues	NA	NA	Ding 2021	10.1007/s11103-012-9903-4
AT3G27060	TSO2	TSO MEANING 'UGLY' IN CHINESE 2 (TSO2)	Encodes one of the 3 ribonucleotide reductase (RNR) small subunit genes. TSO2 transcription occurs predominantly at the S-phase of the cell cycle and its expression pattern is consistent with its role in dNDP biosynthesis during DNA replication in actively dividing cells. Critical for cell cycle progression; DNA damage repair and plant development.	general	proliferative tissues	NA	NA	Wang 2006	10.1105/tpc.105.037044
AT5G08760	PROSCOOP15	STMP8	Secreted peptide which functions in plant growth and pathogen defense.	general	immune activation	NA	NA	Hou 2021	https://doi.org/10.1038/s41467-021-25580-w
AT3G61190	BAP1	BON ASSOCIATION PROTEIN 1 (BAP1)	Encodes a protein with a C2 domain that binds to BON1 in yeast two hybrid analyses. Its ability to bind to phospholipids is enhanced by calcium ions. Involved in maintaining cell homeostasis.	general	PCD inhibition	NA	NA	Yang 2007	10.1104/pp.107.100800
AT5G23420	HMGB6	HIGH-MOBILITY GROUP BOX 6 (HMGB6)	Encodes HMGB6; a protein belonging to the subgroup of HMGB (high mobility group B) proteins. Localized in the nucleus. Binds to supercoiled DNA in vitro. HMGB6 is phosphorylated by protein kinase CK2alpha within its acidic C-terminal domain.	general	proliferative tissues	NA	NA	Denyer 2024	10.1101/gr.279091.124
AT1G08320	TGA9	TGACG (TGA) MOTIF-BINDING PROTEIN 9 (TGA9)	bZIP transcription factor family protein;(source:Araport11)	general	anther development	NA	NA	Murmu 2010	10.1104/pp.110.159111
AT1G23147	RALFL3	RALF-LIKE 3 (RALFL3)	Rapid alkalinization factor (RALF) family protein. Member of a diversely expressed predicted peptide family showing sequence similarity to tobacco Rapid Alkalinization Factor (RALF); and is believed to play an essential role in the physiology of Arabidopsis. Consists of a single exon and is characterized by a conserved C-terminal motif and N-terminal signal peptide.	endosperm	chalazal cyst	this study	this study	NA	NA
AT4G10640	ABS6	IQ-DOMAIN 16 (IQD16)	Overexpression of IQD16 in transgenic Arabidopsis Pro35:IQD16 lines alters microtubule organization; cell shape; and plant growth. Phenotypes are reminiscent of lng1-1D plants; which overexpress LNG1/TRM2. IQD16 induces elongation of aerial tissues.	general	expanding cells	Le 2010	10.1073/pnas.1003530107	Li 2021	10.1111/jipb.13003
AT4G28530	NAC074	NAC DOMAIN CONTAINING PROTEIN 74 (NAC074)	Member of NAC family of transcription factors. Along with NAC2; KIR1 positively regulates programmed cell death of stigmatic tissue.	endosperm	programmed cell death	NA	NA	Gao 2020	10.1038/s41477-018-0160-7
AT1G70940	PIN3	PIN-FORMED 3 (PIN3)	A regulator of auxin efflux and involved in differential growth. PIN3 is expressed in gravity-sensing tissues; with PIN3 protein accumulating predominantly at the lateral cell surface. PIN3 localizes to the plasma membrane and to vesicles. In roots; PIN3 is expressed without pronounced polarity in tiers two and three of the columella cells; at the basal side of vascular cells; and to the lateral …	seed coat	funiculus and ii1, oi1, polar distribution towards basal,	Liu 2023	https://doi.org/10.1111/tpj.16109	Liu 2023	https://doi.org/10.1111/tpj.16109
AT1G20450	ERD10	EARLY RESPONSIVE TO DEHYDRATION 10 (ERD10)	Encodes a gene induced by low temperature and dehydration. Inhibits e.coli growth while overexpressed. Belongs to the dehydrin protein family; which contains highly conserved stretches of 7-17 residues that are repetitively scattered in their sequences; the K-; S-; Y- and lysine rich segments. LTI29 and LTI30 double overexpressors confer cold tolerance. Localized to membranes and cytoplasm.	endosperm	dehydration responding	NA	NA	Kim 2010	10.1007/s00299-009-0813-0
AT1G68530	KCS6	3-KETOACYL-COA SYNTHASE 6 (KCS6)	Encodes KCS6; a member of the 3-ketoacyl-CoA synthase family involved in the biosynthesis of VLCFA (very long chain fatty acids).	seed coat	epidermal	NA	NA	Huang 2022	10.3390/ijms23084450
AT5G57800	CER3	ECERIFERUM 3 (CER3)	encodes a transmembrane protein with similarity to the sterol desaturase family at the N-terminus and to the short-chain dehydrogenase/reductase family at the C-terminus. Mutant analyses indicate this protein is involved in cuticle membrane and wax biosynthesis. The mRNA is cell-to-cell mobile.	seed coat	cutin synthesizing	Xu 2019	https://doi.org/10.1007/s12374-020-09257-3	NA	NA
AT3G04280	ARR22	RESPONSE REGULATOR 22 (RR22)	Encodes an atypical subtype of the ARR (Arabidopsis response regulator) protein family. ARR22 is more similar to the receiver domains of hybrid kinases than other response regulators. It acts as a phosphohistidine phosphatase when tested with phospho-AHP5 in vitro suggesting that it might be involved in a two-component phosphorelay. Expression of ARR22 transcripts appears to be localized to the c…	seed coat	all chalazal	Horak 2008	https://doi.org/10.1186/1471-2229-8-77	Horak 2008	https://doi.org/10.1186/1471-2229-8-77
AT4G13380	MEE56	MEE56 (maternal effect embryo arrest 56) (Primary Symbol)	Heavy metal transport/detoxification superfamily protein;(source:Araport11)	endosperm	chalazal cyst	Le 2010	10.1073/pnas.1003530107	NA	NA
AT1G02580	MEA	MEA (MEDEA) (Primary Symbol), FIS1 (FERTILIZATION INDEPENDENT SEED 1), EMB173 (EMBRYO DEFECTIVE 173), SDG5 (SET DOMAIN-CONTAINING PROTEIN 5)	Encodes the imprinted gene MEA that belongs to Polycomb Repressive Complex 2 (PRC2) and has a SET domain for methyltransferase activity and is involved in the stable transcriptional silencing of target genes. It negatively regulates seed development in the absence of fertilization. Mutations in this locus result in embryo lethality. MEA is imprinted in the endosperm. The maternal allele is expres…	endosperm	chalazal nodule-like	Picard 2021	10.1038/s41477-021-00922-0	Kono 2007	10.1105/tpc.106.046763
AT3G24230	PLL24	PECTATE LYASE LIKE 24		seed coat	transient nucellus/CPT	Xu 2024	https://doi.org/10.1101/2024.04.23.590775	NA	NA
AT4G23410	TET5	TETRASPANIN5	TET5 encodes a member of the TETRASPANIN gene family that is expressed in the embryo and vascular system and is involved in organ growth redundantly with TET6.	seed coat	chalazal seed coat	Le 2010	10.1073/pnas.1003530107	NA	NA
AT3G14570	CALS8	CALLOSE SYNTHASE 8	encodes a protein similar to callose synthase	seed coat	chalazal seed coat	Le 2010	10.1073/pnas.1003530107	NA	NA
AT1G62340	ALE1	ABNORMAL LEAF-SHAPE 1	Subtilisin-like serine protease required for epidermal surface formation in embryos and juvenile plants	endosperm	micropylar endosperm	Le 2010	10.1073/pnas.1003530107
AT1G80330	GAOX4	GA3OX4;GIBBERELLIN 3-OXIDASE 4	Encodes a protein with gibberellin 3-oxidase activity. The enzyme, expressed and purified in E.coli, was shown to catalyze the 3β-hydroxylation of GA20 into GA29.	endosperm	chalazal cyst	Le 2010	10.1073/pnas.1003530107
AT5G23190	CYP86B1	CYP86B1;cytochrome P450, family 86, subfamily B, polypeptide 1	cytochrome P450 CYP86B1, nuclear gene for chloroplast product. CYP86B1 is a very long chain fatty acid hydroxylase specifically involved in polyester monomer biosynthesis during the course of plant development.	seed coat	seed coat			Compagnon 2009	10.1104/pp.109.141408
AT5G16560	KAN1	KANADI (KAN)	Encodes a KANADI protein (KAN) that regulates organ polarity in Arabidopsis. KAN is required for abaxial identity in both leaves and carpels; and encodes a nuclear-localized protein in the GARP family of putative transcription factors. Together with KAN2; this gene appears to be involved in the development of the carpel and the outer integument of the ovule.Along with KAN2 and KAN4; KAN1 appears …	embryo	lower protoderm	Kao 2021	https://doi.org/10.1242/dev.199589	NA	NA
AT1G79580	SMB	SOMBRERO (SMB)	NAC-domain protein. Involved in root cap development. Involved in a regulatory feedback loop with FEZ. FEZ activates SMB in hte root cap daughter cells soon after division; and SMB in turn represses FEZ expression in these cells; thereby preventing further stem cell divisions.	embryo	hypophysis	Willemsen 2008	https://doi.org/10.1016/j.devcel.2008.09.019	NA	NA
AT5G45980	WOX8	WUSCHEL RELATED HOMEOBOX 8	Arabidopsis thaliana WOX8 protein. Contains similarity to homeodomain transcription factor. Positively regulates early embryonic growth. Together with CLE8 it forms a signaling module that promotes seed growth and overall seed size.	embryo	suspensor	Ueda 2011	https://doi.org/10.1016/j.devcel.2011.01.009
AT2G27250	CLV3	CLAVATA3	One of the three CLAVATA genes controlling the size of the shoot apical meristem (SAM) in Arabidopsis. Belongs to a large gene family called CLE for CLAVATA3/ESR-related. Encodes a stem cell-specific protein CLV3 presumed to be a precursor of a secreted peptide hormone. The deduced ORF encodes a 96-amino acid protein with an 18-amino acid N-terminal signal peptide. The functional form of CLV3 (MC…	embryo	SAM	Zhang 2017	https://doi.org/10.1016/j.devcel.2017.01.002
AT3G49307	NA	NA	NA	endosperm	chalazal cyst	this study
AT1G71120	GLIP6	GDSL-MOTIF LIPASE/HYDROLASE 6	Contains lipase signature motif and GDSL domain.	endosperm	micropylar/ESR	this study
AT3G15170	CUC1	CUP-SHAPED COTYLEDON1	Encodes a transcription factor involved in shoot apical meristem formation and cotyledon separation. Functions redundantly with CUC2 and CUC3. The cuc1 cuc2 double mutant phenotype is first detectable at the heart stage, as embryos lacking two distinct bulges of cotyledonary primordia.In post embryonic development it plays a role in axillary meristem formation, boundary separation, gynoecium and …	embryo	SAM	Hibara 2003	https://doi.org/10.1046/j.1365-313X.2003.01911.x	Hibara 2006	10.1105/tpc.106.045716
AT4G37650	SHR	SHORT ROOT	Involved in radial organization of the root and shoot axial organs. Essential for normal shoot gravitropism. The protein moves in a highly specific manner from the cells of the stele in which it is synthesized outward. Movement requires sequences within the GRAS and VHIID domains. SHORT-ROOT forms a network in combination with JACKDAW; BLUEJAY AND SCARECROW to regulate tissue patterning through a…	embryo	vascular primordia	Helariutta 2000	10.1016/S0092-8674(00)80865-X
AT5G24910	ELA1	EUI-like p450 A1	Member of CYP714A. Encodes one of the two tandemly duplicated gene pair ELA1 (CYP714A1) and ELA2 (CYP714A2); homologs of the rice cytochrome P450 monooxygenase gene EUI1. Double mutation of ELA1 and ELA2 results in increased biomass and enlarged organs.	seed coat	oi1	Creff 2015	10.1038/ncomms7382
AT4G37450	AGP18	ARABINOGALACTAN PROTEIN 18	AGP18 is a lysine-rich arabinogalactan-protein (AGP) and part of a multi-gene family of glycoproteins with approx. 50 members. It falls into one subclass with AGP17 and AGP19; other lysine-rich AGPs. It is expressed in young leaves, shoots, roots and flowers and is active in the regulation of the selection and survival of megaspores.	embryo	pre-globular embryp	Acosta-Garcia 2004	10.1105/tpc.104.024588
AT2G44240	N/A	N/A	NEP-interacting protein (DUF239);(source:Araport11)	endosperm	chalazal cyst	Picard 2021	10.1038/s41477-021-00922-0
AT5G07210	ARR21	response regulator 21	member of Response Regulator: B- Type. Increased triacylglycerols (TAGs) after being transiently expressed in Nicotiana benthamiana.	endosperm	silique coats, chalazal seed coat, and chalazal endosperm	Jeong 2025	https://doi.org/10.1002/pld3.70091
AT1G69490	ANAC029	Arabidopsis NAC domain containing protein 29	Encodes a member of the NAC transcription factor gene family. It is expressed in floral primordia and upregulated by AP3 and PI. Its expression is associated with leaf senescence.	senescent tissues				Guo 2006	https://doi.org/10.1111/j.1365-313X.2006.02723.x
AT3G08900	RGP3	REVERSIBLY GLYCOSYLATED POLYPEPTIDE 3	RGP3 is a UDP-arabinose mutase that catalyzes the interconversion between the pyranose and furanose forms of UDP-L-arabinose. It is a reversibly autoglycosylated protein. Fluorescently-tagged RGP3 is found in the cytosol and associated with Golgi-like particles when expressed in tobacco leaves. An RGP3-YFP fusion protein under the control a native promoter can be found in the endosperm of Arabido…	endosperm	embryo surrounding region	Fourquin 2016	https://doi.org/10.1242/dev.137224
AT3G03260	HDG8	HOMEODOMAIN GLABROUS 8	Encodes a homeobox-leucine zipper family protein belonging to the HD-ZIP IV family.	endosperm	chalazal cyst	Nakamura 2006	https://doi.org/10.1104/pp.106.077388
AT3G15680	JUL1	JUL1	Encodes an RNA-binding protein having three Ranbp2-type zinc fingers involved in negative regulation of phloem development via translational suppression of SMXL4/5.	embryo	vascular primordium	this study
AT1G50650	KRS	KERBEROS	KRS is a member of the STIG1 family of peptides. Its expression in embryos appears to be dependent upon ZOU.Loss of function results in a reduction of &#945;-JIM12 labelled 'sheath' around the developing embryo.	endosperm	embryo surrounding region	Moussu 2017	10.1105/tpc.17.00016
AT1G65620	AS2	ASYMMETRIC LEAVES 2	required for formation of a symmetric flat leaf lamina; encodes a member of a family of proteins characterized by cysteine repeats and a leucine zipper; involved in KNOX gene regulation. Acts together with ASL1 in proximal-distal symmetry determination. Forms a complex with AS1 that binds to the BP promoter and leads to silencing of BP.	embryo	upper protoderm on the interior cotyledon	Wu 2008	https://doi.org/10.1073/pnas.0803997105
AT2G26320	AGL33	AGAMOUS-LIKE 33	AGAMOUS-like 33;(source:Araport11)	endosperm	chalazal endosperm	Le 2010	10.1073/pnas.1003530107
AT2G01420	PIN4	ARABIDOPSIS PIN-FORMED 4	Encodes a putative auxin efflux carrier that is localized in developing and mature root meristems. It is involved in the maintenance of embryonic auxin gradients. A role for AtPIN4 in generating a sink for auxin below the quiescent center of the root meristem that is essential for auxin distribution and patterning is proposed. In the root; PIN4 is detected around the quiescent center and cells su…	embryo	hypophysis	Friml 2002	10.1016/S0092-8674(02)00656-6
AT1G23080	PIN7	ARABIDOPSIS PIN-FORMED 7	Encodes a novel component of auxin efflux that is located apically in the basal cell and is involved during embryogenesis in setting up the apical-basal axis in the embryo. It is also involved in pattern specification during root development. In roots; it is expressed at lateral and basal membranes of provascular cells in the meristem and elongation zone, whereas in the columella cells it coincid…	embryo	suspensor	Xiong 2019	https://doi.org/10.1016/j.isci.2019.09.004
