## Supplemental Table 2 for "A transcriptional atlas of early Arabidopsis seed development suggests mechanisms for inter-tissue coordination"

### Sheet: Probe info
Supplementary Table 2. HCR probe information
Target	Symbol	Accession #	sequence	set size	amplifier	tissue
AT5G40155		NM_123379	UAUAAAACCAUAAUCUCUCAgUUgAUUAAAAACACCAUUAUCUCUCAAgUCUUAAUACgAAAACAAUggAAUCCAAgAgAUCAUCAUCUUCUCCUCUACUAAUUUUgAUUACCACCAUCAUgAUCAUAUUCAUCAUUUCUggACCUAAAUCUgUCgAUgCAgAUUgCAAACACCCggUUggACCgUACACggACUCAUgCUUUACggAUUgCgUAUCUggAAAAUAUggAUAUAAUUAUgAAUCCgCUUUUUgUAgCCgUgACgAgACCggAACUUgUAAAAUAUgUUgCUgCgAACUUAUCAACgAAUAggUgCAUAUgCAUUUgCAUgUUUCAAUgUAUggUUggUAACAAAAAAAAAAAgAUgUggAgAAAgAgAACAAAUUAUAUACUUgUCUUC…	8	B3	cyst czen
AT5G50790	SWEET10	NM_124457	UUgUAUCAUACAUUgAACAUAAUUCUCAgUAUgAUCCUgUAgAgUUUACUCgUUCAUUCACUUgUAUUCUCUUUCAUAgAggAAgAgAgAgggAgAgAgUUUCUAAUUAAUUAgAAgAUUUUUCUUUCUUUAUUUUCUAAACAAgUAUUAgACUACUUUgAgAgAgAUAUAAAAAUggCAAUUUCACAAgCCgUCUUggCUACUgUCUUUggCAUCCUAgggAAUAUCAUCUCCUUUUUCgUCUgCCUUgCCCCAAUACCgACgUUCgUUCgUAUAUACAAgAggAAgUCAUCUgAAgggUAUCAgUCgAUCCCUUACgUgAUUUCUCUgUUCAgCgCgAUgCUAUggAUgUACUACgCAAUgAUCAAgAAAgAUgCUAUgAUgUUgAUCACUAUCAAC…	16	B3	czsc
AT3G49307		NM_202677	AUAUUUUCUUUgUCAAAgAUCCUUAgAAAACUUUUAUUCAUUUUgAUAUAUCAUAUUCAAUCCUCCAAAAUUAUCAACAAACAAgCAAUCCAUUUCAUAUgUCCAAUUUAgUUACgUgUUACUAAAAAACAgUUUAACUCgAAUUCCAUUUUAUUCAAACCUgAUUCUCCUAUAUAUCCACAAAUAUgAAgUUggUggUUCUCUUCUCgUUCUUgCUCAUgUUUUCAUUgUgUUCUUCAgggUUUAAggAggACCUUggUgCUAUUCAUAUCgAUCAAUAUUCCUCAgACAAgAUUAAAAAUAgUAUUgAgAAUCUgAUggACUAUCCUggUCCCAACgAACCUggACgACgUUAUCCUggACgUCCACAUggACCACAUgCCCCgCgUCCUAggAUgA…	5	B3	czen
AT2G42840	PDF1	NM_129845	CAAUCACCAggggUAUUAAAUgggAUAgUgUAAAUgCACCUgCAACACAUCAACUAACCACACACUCCUCCACCUgUUUgUAUUUACUUCAAAAACUUAAUUCAAAAAUCCCUUUgCUUCUUUCCUUCCCUCUAUUUAUAAACCCUAgUAUCCggUUUUUAUUCUACCACACAAUACCAUUUgCAACAAACUUCUCUCUgAAUCUCAgUgAAUUCUCAUAAAAUgAgAgggAUggUgAgUUUUgCCgUUUgggCUCUCUUUgCUgCUUUACUCUCACAgCAgCUCUUUgCUUCUgUUgCUUCCgUAAggUUUgAggAUgCCAAAACAUACUACUUAUCUCCUCCCUCUggCUCACAUggAACUCCUCCAUCACACACgCCUCCUUCUUCUAACUgUggA…	20	B3	emb protoderm
AT1G23147	RALFL3	NM_001084117	ACUAUAAAUACAACAgAUUgAAACUUUUCAUUgUUCAgUUCACCAAAACAAAUAAUUUAAUCAUgAgCAAUUUgAgAggAACAAAUAggUUUAUACUUgUggCAgUACUCgUAUCAUUUgUgUUUUUAAgCAUCAUgAAUgCUgAAgCUCgUAAAgAAAUUggAUAUCCAAAACAAAgAUUUggUgAAgACCgAACgAAUCCgUACgAggAAAUAACACCACCACUAAUAggAggAUgUgAUCCUAAAAAUCCUCAAACgUgUCUACCAAAACAgCCAgCAAAUCCgUACCgACgAggAUgUUUAAAAAUUACAAgAUgUCAgCgUgAUgUAUAAgCUUUUUCgAACUAUAUAUgUAACAACUAAAgAUUAU	3	B3	basal cyst czen
AT5G64570	XYL4	NM_125853	UUUAAACCCACUAUgCUUUAUUCCUUUUUgUUgCAAAACUAUAUAAAgUAAAAUCAgAUUUAUgAUUUAACAAACACAUgACAgAggUCAUAAAUCCUAAUACUAgUAUCCACAAACACCgUAUggUCCgUAUCAUUAUUUCUUUCCUCgAAgACCgUAUCAUCUUUUUCACAUAAUCUUAAUUAUAAUAggUCAAAAUAAAUAAAUAAAUgUCACAAUAAUUUAUAUUAACCACAgAUUCUUUAgUgAgAgCgUAgUAgUAgCUUACCACUCUUUAUUACUAUAAAACCAgUCUCACUAAACCAAAgCCAAUAUCCCAAgAAAUCgAAACACAAAgCAAUgggCUCUUCUUCUCCAUUAACAAggAgAAACAgAgCACCACCAUCCUCUgUUUCCUCU…	20	B2	Cotyledons/vasculature
AT3G15680	JUL	NM_112438	CUCAgCCggAAUUUUCACUUAgUUUAUUUUAAAUAUUCUCgUUUUUUUUgUUgCUCUUCUUUUgCgAAAgUUUACAAUAUUgUggUgAAgAAAACgAAAAAgUAAUUAUUAUUAUUUUUUUUCUUUAUUUUUUUUCAAACgAgCCACCAgUUgUUCUUgUgUgUUCUAUUUAAgCCCAUCCUCUUCgCAUCACUCUUUCAAAgCCUCgUgUCUUgAUUUCUUUCACCAAACUCAUAUAAUCACAUAUCUCUCCAAgUUCAUCAAgAAAAUAAUAUAAACACACACAUACAAgAACUgAAgAAUgAgCAgACCCggAgAUUggAACUgCAggUCAUgCAgCCAUCUCAACUUCCAgCgCCgUgACUCUUgCCAgCgAUgCggUgACUCUCgUUCCggCCC…	18	B3	embryo ground tissue
AT1G71120	GLIP6	NM_105781	UAUAUAUAUAUAUAUAUgUgUgUCAgUAUAUAAUCUCCUUUUAUAUgAUUAUAAACUCAUUUgUCCCAUgUCUUCUUCUUCUUCAAUggACUUACUCAUgUgUCUgCUUCUUCUAAUCUCUCCggUUgUUCUggCCAAgUCUUCUUCCACCgUCCCUgCUAUCUUUACCUUCggUgACUCUAUUUUUgACgCCggAAACAACCAUUACAACAAAAACUgUACCgCUCAggCUgAUUUUCCUCCUUAUggUUCUUCCUUUUUCCACCgUCCUACUgggAggUUCACCAACggAAgAACCgUCgCUgACUUCAUCUCggAAUUUgUAggCCUUCCAUUACAgAAACCAUUCUUggAAUUgCAgAUUCAAAUCUUgAAUggAACUUCAAACUUUUCAAAUgg…	19	B2	ESR
AT1G31290	AGO3	NA	AUggAUCgAggUggUUACCgAggAggUCgUggUgAUggCCgUggCAgAggCggCggCggAgAUCgUggUCgUggUUACAgCggUCgUggUgAUggCCgUggCAgAggCggCgACggAgAUCgUggUUACAgCggUCgUggUgAUggCCAUggCAgAggCggCggCggAgAUCgUggUCgUggUUACAgCggUCgUggUgAUggCCgUggCAgAggCggCggCggAgAUCgUggUCgUggUUACAgCggUCgUggUgAUggCCAUggCAgAggCggCggCggAgAUCgUggUCgUggUUACAgCggUCgUggUCgUggCUUUgUUCAAgAUAgggAUggUggUUgggUAAAUCCAgggCAAAgUUCAggUggUCAUgUUCgUggUCgUgggACgCAgUUg…	20	B2	CPT persistent
AT1G27040	NPF4.5	NM_102466	AUCAAAAUUUgAgAgAgAAAUCAAAUggAAgUAgAAAUgCAUggUgAUgUCUCCAAAUgggAAggCUACgCUgACUggAgAAACAAAgCCgCCUUgAgAggCCgUCACggCggAAUgCUCgCCgCCUCCUUCgUCUUggCggUggAgAUAUUggAgAAUCUAgCgUUUUUAgCgAACgCAAgCAACUUggUgUUgUAUCUCAAgAACUUCAUgCACAUgUCUCUAgCCAgAUCgUCgAgUgAAgUgACCACUUUCAUggCCACAgCCUUCCUUCUCgCUCUCCUCggUggCUUCCUUgCUgACgCCUUCUUCUCCACAUUCgUCAUUUUCCUCAUCUCCgCCUCCAUCgAgUUUCUgggACUUAUCCUgCUCACAAUCCAAgCCCggCgUCCgUCCUUA…	15	B3	chalazal cyst 7 DAP
