## Supplemental Table 6 for "A transcriptional atlas of early Arabidopsis seed development suggests mechanisms for inter-tissue coordination"

### Sheet: README
Supplementary Table 6. Transcription factors that are vary along 5 DAP PEN-CZE pseudotime
README
• This table contains all transcription factors that vary on PEN/CZE pseudotime described in Fig. 4
• The values and statistics for each gene were generated using graph_test in monocle3
• All arabidopsis transcription factors were accessed from the Plant Transcription Factor database: https://planttfdb.gao-lab.org/index.php?sp=Ath
graph_test output column descriptions:
gene - TAIR ID
status - the gene successfully completed the Moran's I test
p_value - calculated from the Moran's I test for spatial autocorrelation
morans_test_statistic - Moran's I statistic standard deviate
morans_I - a measure of autocorrelation of a gene's expression among nuclei that are proximal along a trajectory, varies from -1 (anticorrelated) +1 (perfectly correlated)
q_value - Benjamini-Hochberg adjusted p-value
Family - transcription factor family from the Plant Transcription Factor Database

### Sheet: S5_pseudotime_txn_factors
Supplementary Table 6. Transcription factors that are vary along 5 DAP PEN-CZE pseudotime
gene	status	p_value	morans_test_statistic	morans_I	q_value	Family
AT1G05230	OK	0	80.4523	0.316361	0	HD-ZIP
AT1G08985	OK	0	65.2336	0.254198	0	B3
AT1G32540	OK	0	102.584	0.405802	0	LSD
AT1G47760	OK	0	41.9703	0.164676	0	M-type_MADS
AT1G48195	OK	0	59.2411	0.232498	0	C3H
AT1G49190	OK	0	100.696	0.397095	0	ARR-B
AT1G65300	OK	0	53.9179	0.21211	0	M-type_MADS
AT1G65330	OK	0	40.1449	0.15792	0	M-type_MADS
AT1G73360	OK	0	41.6207	0.163956	0	HD-ZIP
AT2G15740	OK	0	85.6849	0.336834	0	C2H2
AT2G18490	OK	0	80.5564	0.317135	0	C2H2
AT2G26320	OK	0	169.56	0.666842	0	M-type_MADS
AT2G32370	OK	0	109.197	0.432107	0	HD-ZIP
AT2G46830	OK	0	60.7105	0.239969	0	MYB_related
AT3G03260	OK	0	176.762	0.697175	0	HD-ZIP
AT3G05860	OK	0	69.182	0.272115	0	M-type_MADS
AT3G66656	OK	0	54.2349	0.212043	0	M-type_MADS
AT3G18550	OK	0	138.463	0.545897	0	TCP
AT3G19290	OK	0	48.796	0.19257	0	bZIP
AT3G19580	OK	0	51.4325	0.202149	0	C2H2
AT3G21810	OK	0	100.541	0.396675	0	C3H
AT3G25990	OK	0	72.4804	0.281096	0	Trihelix
AT3G62340	OK	0	126.678	0.496725	0	WRKY
AT4G01500	OK	0	77.9172	0.306395	0	B3
AT4G04580	OK	0	84.9261	0.333406	0	G2-like
AT4G18020	OK	0	43.6841	0.172745	0	ARR-B
AT4G18870	OK	0	70.8232	0.277372	0	HSF
AT4G21040	OK	0	108.44	0.426691	0	Dof
AT4G21080	OK	0	42.482	0.166147	0	Dof
AT4G21750	OK	0	39.3529	0.155396	0	HD-ZIP
AT4G25530	OK	0	56.2381	0.222415	0	HD-ZIP
AT4G36590	OK	0	127.568	0.503122	0	M-type_MADS
AT4G37740	OK	0	74.5472	0.293679	0	GRF
AT5G07210	OK	0	90.6335	0.355101	0	ARR-B
AT5G11510	OK	0	57.9622	0.22896	0	MYB
AT5G14960	OK	0	64.8889	0.254224	0	E2F/DP
AT5G23650	OK	0	71.6966	0.282993	0	MYB
AT5G42700	OK	0	48.9543	0.193234	0	B3
AT5G42910	OK	0	101.362	0.39833	0	bZIP
AT5G47140	OK	0	75.9702	0.298482	0	GATA
AT5G56200	OK	0	83.9367	0.328874	0	C2H2
AT5G60440	OK	0	44.4906	0.17565	0	M-type_MADS
AT5G62110	OK	0	42.2763	0.166624	0	G2-like
AT3G56560	OK	0	46.4319	0.170946	0	NAC
AT1G34650	OK	3.08182332820901e-264	34.7071	0.135517	5.69932202685176e-263	HD-ZIP
AT4G25610	OK	1.30236190212354e-262	34.5991	0.136606	2.40051432191577e-261	C2H2
AT2G28700	OK	9.00567989933731e-257	34.2086	0.130901	1.63151799904131e-255	M-type_MADS
AT4G26640	OK	8.21139009824916e-250	33.7373	0.133141	1.46611237344563e-248	WRKY
AT1G22590	OK	1.20183586728534e-244	33.3832	0.131979	2.13043137909776e-243	M-type_MADS
AT2G20110	OK	2.63214554157878e-244	33.3597	0.13116	4.65843656399321e-243	CPP
AT4G00270	OK	2.51215627113021e-241	33.1536	0.130656	4.41444440718999e-240	GeBP
AT5G26630	OK	2.48220498419631e-240	33.0845	0.128885	4.34806419178092e-239	M-type_MADS
AT1G55600	OK	2.54493816147656e-240	33.0838	0.129336	4.45444333791042e-239	WRKY
AT5G12840	OK	5.81734282009238e-204	30.451	0.120274	9.37055895274156e-203	NF-YA
AT1G54160	OK	1.16687612062215e-189	29.3508	0.111937	1.79753910501107e-188	NF-YA
AT1G01060	OK	4.10330027440744e-168	27.611	0.108975	5.9151920752142e-167	MYB_related
