## Supplemental Table 9 for "A transcriptional atlas of early Arabidopsis seed development suggests mechanisms for inter-tissue coordination"

### Sheet: mergner_key
Supplementary Table 9. Plotting key for Mergner atlas tissue samples
plotting number	sample
1	1. embryo stage 10, seed
2	2. embryo stage 9, seed
3	3. flower stage 15, pollen
4	4. embryo stage 8, seed
5	5. dry seed stage, seed
6	6. flower stage 15, stamen
7	7. seed imbibition stage, seed
8	8. embryo stage 7, seed
9	9. embryo stage 6, seed
10	10. silique stage 5, silique
11	11. silique stage 4, silique
12	12. flower stage 13, flower
13	13. silique stage 3, silique
14	14. flower stage 15, flower
15	15. flower stage 15, sepal
16	16. silique stage 2, silique
17	17. silique stage 1, silique
18	18. flower stage 15, carpel
19	19. flower stage 12, flower
20	20. adult, cotyledon
21	21. flower stage 15, petal
22	22. flower stage 11, flower
23	23. flower stage 10, flower
24	24. adult, rosette leaf, rosette leaf 3
25	25. adult, rosette leaf, rosette leaf 2
26	26. adult, rosette leaf, rosette leaf 1
27	27. flower stage 9, flower
28	28. adult, rosette leaf, rosette leaf 4
29	29. seedling, root tip
30	30. adult, rosette leaf, rosette leaf 5
31	31. adult, rosette leaf, rosette leaf 7
32	32. adult, rosette leaf, rosette leaf 8
33	33. adult, rosette leaf, rosette leaf 6
34	34. adult, root
35	35. seedling, hypocotyl
36	36. flower stage 15, flower pedicel
37	37. adult, petiole, rosette leaf 7 petiole
38	38. adult, rosette leaf, rosette leaf 9
39	39. seedling, root tip, upper zone
40	40. callus, plant callus
41	41. adult, rosette leaf, rosette leaf 7 distal part
42	42. adult, rosette leaf, rosette leaf 7 proximal part
43	43. adult, fruit septum
44	44. adult, stem node, first node
45	45. adult, stem internode, second internode
46	46. adult, rosette leaf, rosette leaf 11
47	47. adult, rosette leaf, rosette leaf 10
48	48. adult, cauline leaf
49	49. seedling, mixed shoot apical meristem, cotyledon and first leaves
50	50. seedling, cotyledon
51	51. adult, rosette leaf, rosette leaf 12
52	52. adult, fruit valve
53	53. adult, adult vascular leaf
54	54. cell culture, root
