## Supplemental Table 10 for "A transcriptional atlas of early Arabidopsis seed development suggests mechanisms for inter-tissue coordination"

### Sheet: S9_peptide_annotations
Supplementary Table 10. Annotations for SSPs detected in this study.
SSPs were identified using SignalP on all Arabidopsis protein sequences less than 250 amino acids long and annotated based on the motif analysis performed in Ghorbani et al. 2015 and TAIR annotations
tair	Ghorbani et al annotation/TAIR description	SSP
AT1G09370	pectin methylesterase inhibitor	PMEI
AT1G48020	invertase/pectin methylesterase inhibitor family protein	PMEI
AT2G31430	invertase/pectin methylesterase inhibitor family protein	PMEI
AT3G17130	invertase/pectin methylesterase inhibitor family protein	PMEI
AT3G17220	invertase/pectin methylesterase inhibitor family protein	PMEI
AT1G13620	GLV tribe	GLV
AT2G03830	GLV tribe	GLV
AT2G04025	GLV tribe	GLV
AT3G30350	GLV3	GLV
AT5G51451	GLV tribe	GLV
AT5G60810	GLV tribe	GLV
AT5G64770	GLV2	GLV
AT2G15050	protease inhibitor, seed storage, lipid transfer proteins	LTP
AT2G15325	protease inhibitor, seed storage, lipid transfer proteins	LTP
AT2G38530	protease inhibitor, seed storage, lipid transfer proteins	LTP
AT2G38540	protease inhibitor, seed storage, lipid transfer proteins	LTP
AT3G08770	protease inhibitor, seed storage, lipid transfer proteins	LTP
AT3G51600	protease inhibitor, seed storage, lipid transfer proteins	LTP
AT5G01870	protease inhibitor, seed storage, lipid transfer proteins	LTP
AT5G59310	protease inhibitor, seed storage, lipid transfer proteins	LTP
AT5G59320	protease inhibitor, seed storage, lipid transfer proteins	LTP
AT1G05065	CLE20	CLE
AT1G26600	CLE09	CLE
AT1G67775	CLE08	CLE
AT1G69588	CLE45	CLE
AT3G24225	CLE19	CLE
AT3G28455	CLE25	CLE
AT4G18510	CLE02	CLE
AT5G12990	CLE40	CLE
AT1G56233	defensin-like; cysteine-rich	DEFL
AT2G25295	defensin-like	LCR
AT4G13955	defensin-like/beta-gal/LCR	DEFL
AT4G13968	NA	DEFL
AT4G39917	LCR	LCR
AT5G32619	defensin-like	DEFL
AT5G48945	LCR	LCR
AT5G48953	LCR	LCR
AT5G55131	defensin-like	DEFL
AT5G55132	defensin-like	DEFL
AT3G18715	IDL4	IDA/IDL
AT5G64667	IDL2	IDA/IDL
AT2G34925	CLE42	CLE
AT2G48130	glucanase/LTP/protease inhibitor	LTP
AT3G22600	protease inhibitor, seed storage, lipid transfer proteins	LTP
AT1G64195	defensin-like	DEFL
AT1G69818	defensin-like	DEFL
AT1G69825	defensin-like	DEFL
AT4G08869	defensin-like	DEFL
AT4G14272	defensin-like	DEFL
AT4G14276	defensin-like	DEFL
AT5G16453	defensin-like	DEFL
AT5G19315	defensin-like	DEFL
AT5G39645	NA	DEFL
AT5G52605	defensin-like	DEFL
AT4G37295	PIPL3	PIP/PIPL
AT1G16950	CEP2	CEP
AT2G22942	PSK-related	PSK
AT3G49780	PSK4	PSK
AT5G65870	PSK5	PSK
AT2G43510	trypsin inhibitor	DEFL
AT2G43520	trypsin inhibitor	DEFL
AT2G43530	trypsin inhibitor	DEFL
AT2G43535	trypsin inhibitor	DEFL
AT2G43550	trypsin inhibitor	DEFL
AT4G22235	defensin-like	DEFL
AT1G07175	PSY tribe	PSY
AT1G74458	PSY tribe	PSY
AT2G29995	PSY tribe	PSY
AT3G47295	PSY tribe	PSY
AT3G47510	PSY tribe	PSY
AT5G58650	PSY1	PSY
AT1G07747	protease inhibitor, seed storage, lipid transfer proteins	LTP
AT3G29152	protease inhibitor, seed storage, lipid transfer proteins	LTP
AT4G12825	protease inhibitor, seed storage, lipid transfer proteins	LTP
AT5G38197	protease inhibitor, seed storage, lipid transfer proteins	LTP
AT1G74670	GASA06	GASA
AT1G75750	GASA01	GASA
AT2G14900	GASA07	GASA
AT2G18420	GASA11	GASA
AT2G30810	GASA12	GASA
AT3G02885	GASA05	GASA
AT3G10185	GASA13	GASA
AT4G09600	GASA03	GASA
AT5G15230	GASA04	GASA
AT5G59845	GASA10	GASA
AT1G13607	defensin-like	DEFL
AT1G13608	defensin-like	DEFL
AT1G13609	defensin-like	DEFL
AT1G47317	defensin-like	DEFL
AT4G22630	protease inhibitor, seed storage, lipid transfer proteins	LTP
AT1G63522	defensin-like	DEFL
AT1G68905	defensin-like	DEFL
AT1G54445	defensin-like/beta-gal/LCR	DEFL
AT3G42473	LCR	LCR
AT4G17718	defensin-like	DEFL
AT2G25685	SCRL	SCRL
AT3G62820	invertase/pectin methylesterase inhibitor family protein	PMEI
AT1G60983	SCR	SCRL
AT1G60985	SCR	SCRL
AT1G60986	SCR	SCRL
AT1G60987	SCR	SCRL
AT1G60989	SCR	SCRL
AT2G05117	SCR	SCRL
AT4G15733	SCR	SCRL
AT4G15735	SCR	SCRL
AT4G22105	SCR	SCRL
AT4G22115	SCR	SCRL
AT1G62790	protease inhibitor, seed storage, lipid transfer proteins	LTP
AT1G15757	defensin-like	DEFL
AT1G56553	defensin-like	DEFL
AT1G58055	defensin-like	DEFL
AT2G12465	defensin-like	LCR
AT2G12475	defensin-like	DEFL
AT2G20463	defensin-like	DEFL
AT2G20465	defensin-like	DEFL
AT2G40995	defensin-like	DEFL
AT3G63360	defensin-like	DEFL
AT4G08028	defensin-like	DEFL
AT5G08505	defensin-like	DEFL
AT5G42223	defensin-like	DEFL
AT5G42232	defensin-like	DEFL
AT5G42235	defensin-like	DEFL
AT5G59105	defensin-like	DEFL
AT1G34245	EPF1 tribe	EPF
AT1G80133	EPF1 tribe	EPF
AT2G20875	EPF1	EPF
AT3G13898	NA	EPF
AT3G22820	EPF1 tribe	EPF
AT4G14723	EPF1 tribe	EPF
AT4G37810	EPF1 tribe	EPF
AT5G10310	EPF1 tribe	EPF
AT1G49435	cysteine-rich	LCR
AT2G10535	cysteine-rich	LCR
AT2G14935	cysteine-rich	LCR
AT2G22121	cysteine-rich	LCR
AT3G04943	cysteine-rich	LCR
AT3G04945	cysteine-rich	LCR
AT3G23165	cysteine-rich	LCR
AT3G23167	cysteine-rich	LCR
AT3G43505	cysteine-rich	LCR
AT3G61172	cysteine-rich	LCR
AT3G61175	cysteine-rich	LCR
AT3G61177	cysteine-rich	LCR
AT4G09153	cysteine-rich	LCR
AT4G09795	cysteine-rich	LCR
AT4G11485	LCR	LCR
AT4G13095	cysteine-rich	LCR
AT4G19905	cysteine-rich	LCR
AT4G29273	cysteine-rich	LCR
AT4G29280	cysteine-rich	LCR
AT4G29283	cysteine-rich	LCR
AT4G29285	cysteine-rich	LCR
AT4G29300	cysteine-rich	LCR
AT4G30070	cysteine-rich	LCR
AT4G30074	cysteine-rich	LCR
AT5G38330	cysteine-rich	LCR
AT5G42242	cysteine-rich	LCR
AT5G42797	cysteine-rich	LCR
AT5G47075	cysteine-rich	LCR
AT5G47077	cysteine-rich	LCR
AT5G47175	cysteine-rich	LCR
AT5G48905	cysteine-rich	LCR
AT1G49800	PIPL1	PIP/PIPL
AT5G46877	defensin-like	DEFL
AT1G35537	defensin-like	DEFL
AT2G02100	defensin-like	LCR
AT2G02120	defensin-like	LCR
AT2G02130	defensin-like	LCR
AT2G02140	defensin-like	LCR
AT2G02147	defensin-like	LCR
AT2G31953	defensin-like	LCR
AT3G27831	defensin-like	DEFL
AT3G27835	defensin-like	DEFL
AT4G29033	defensin-like	DEFL
AT5G46871	defensin-like	DEFL
AT5G46874	defensin-like	DEFL
AT3G43720	protease inhibitor, seed storage, lipid transfer proteins	LTP
AT2G24693	defensin-like/beta-gal/LCR	DEFL
AT3G45093	endopeptidase inhibitor	DEFL
AT5G43401	defensin-like	DEFL
AT1G73550	NA	LTP
AT1G05835	TPD tribe	TPD
AT1G32583	TPD tribe	TPD
AT4G24972	TPD1	TPD
AT4G32090	TPD tribe	TPD
AT4G32100	NA	TPD
AT4G32105	TPD tribe	TPD
AT4G32110	TPD tribe	TPD
AT3G23727	SCR	SCRL
AT1G14755	cysteine-rich	DEFL
AT3G05730	defensin-like	DEFL
AT5G23212	defensin-like	DEFL
AT5G37473	defensin-like	DEFL
AT5G51845	defensin-like	DEFL
AT5G60553	defensin-like	DEFL
AT4G12970	NA	EPF
AT1G49715	defensin-like	DEFL
AT1G73603	LCR	LCR
AT1G73607	LCR	LCR
AT2G20208	LCR	LCR
AT2G29045	LCR	LCR
AT4G30064	LCR	LCR
AT4G30067	LCR	LCR
AT1G69828	defensin-like	DEFL
AT5G64080	protease inhibitor, seed storage, lipid transfer proteins	LTP
AT1G02900	RALFL01	RALFL
AT1G23145	RALFL02	RALFL
AT1G23147	RALFL03	RALFL
AT1G28270	RALFL04	RALFL
AT1G60913	RALF-related	RALFL
AT2G33130	RALFL18	RALFL
AT3G04735	RALFL21	RALFL
AT3G05490	RALFL22	RALFL
AT3G16570	RALFL23	RALFL
AT3G23805	RALFL24	RALFL
AT4G11510	RALFL28	RALFL
AT4G13950	RALFL31	RALFL
AT4G14010	RALFL32	RALFL
AT4G15800	RALFL33	RALFL
AT5G67070	RALFL34	RALFL
AT1G13755	defensin-like/beta-gal/LCR	DEFL
AT3G24508	defensin-like	DEFL
AT3G24510	defensin-like	DEFL
AT5G56369	defensin-like	DEFL
AT1G13605	methytransferase, defensin-like	DEFL
AT1G64107	methytransferase, defensin-like	DEFL
AT1G68907	defensin-like	DEFL
AT5G62623	methytransferase, defensin-like	DEFL
AT5G62627	methytransferase, defensin-like	DEFL
AT3G49270	PSY tribe	PSY
AT3G49300	PSY tribe	PSY
AT3G49305	PSY tribe	PSY
AT3G49307	NA	PSY
AT2G04034	defensin-like	DEFL
AT2G04046	defensin-like	DEFL
AT2G04925	defensin-like	DEFL
AT2G21465	endopeptidase inhibitor	DEFL
AT2G25185	defensin-like	DEFL
AT2G13295	protease inhibitor, seed storage, lipid transfer proteins	LTP
AT1G24062	defensin-like	DEFL
AT1G77093	defensin-like	DEFL
AT2G25305	defensin-like	DEFL
AT5G54215	defensin-like	DEFL
AT5G54220	defensin-like	DEFL
AT1G59833	defensin-like	DEFL
AT1G61688	defensin-like	DEFL
AT2G03931	defensin-like	DEFL
AT2G03933	defensin-like	DEFL
AT2G03936	defensin-like	DEFL
AT2G03955	defensin-like	DEFL
AT2G14365	defensin-like	LCR
AT2G33233	defensin-like	LCR
AT2G34123	defensin-like	DEFL
AT2G42885	defensin-like	DEFL
AT3G04540	NA	DEFL
AT3G16895	defensin-like	DEFL
AT3G17155	defensin-like	DEFL
AT3G48231	defensin-like	LCR
AT5G19172	defensin-like	DEFL
AT5G19175	defensin-like	DEFL
AT5G40155	defensin-like	DEFL
AT5G54225	defensin-like	LCR
AT4G15750	methylesterase inhibitor	PMEI
AT1G18280	arabinogalactan/plastocyanin/LTP	LTP
AT1G73560	arabinogalactan/plastocyanin/LTP	LTP
AT1G09360	pectin methylesterase inhibitor	PMEI
AT1G23350	invertase/pectin methylesterase inhibitor family protein	PMEI
AT3G17150	invertase/pectin methylesterase inhibitor family protein	PMEI
AT3G17152	invertase/pectin methylesterase inhibitor family protein	PMEI
AT5G38610	invertase/pectin methylesterase inhibitor family protein	PMEI
AT5G46950	invertase/pectin methylesterase inhibitor family protein	PMEI
AT5G46960	invertase/pectin methylesterase inhibitor family protein	PMEI
AT5G05960	protease inhibitor, seed storage, lipid transfer proteins	no_family
AT5G48485	protease inhibitor, seed storage, lipid transfer proteins	DIR
AT5G48490	protease inhibitor, seed storage, lipid transfer proteins	DIR
AT1G55330	arabinogalactan	AGP
AT2G41905	arabinogalactan/plastocyanin/LTP	no_family
AT3G13520	arabinogalactan	AGP
AT3G20865	arabinogalactan/plastocyanin/LTP	AGP
AT3G57690	arabinogalactan/plastocyanin/LTP	AGP
AT5G11740	arabinogalactan	AGP
AT5G56540	arabinogalactan	AGP
AT2G06090	SI S1	SPH
AT2G23148	SI S1	SPH
AT3G27680	SI S1	SPH
AT4G10895	SI S1	SPH
AT4G16295	SI S1	SPH
AT4G29035	SI S1	SPH
AT5G04047	SI S1	SPH
AT5G04347	SI S1	SPH
AT5G27238	SI S1	SPH
AT5G43518	defensin-like	DEFL
AT1G71950	subtilase	I9
AT4G30380	PNP-B?	PNP
AT1G55210	disease resistance-responsive family	DIR
AT1G58170	disease resistance-responsive family	DIR
AT2G21100	disease resistance-responsive family	DIR
AT3G13650	disease resistance-responsive family	DIR
AT4G11180	disease resistance-responsive family	DIR
AT4G23690	disease resistance-responsive family	DIR
AT4G38700	disease resistance-responsive family	DIR
AT5G42510	disease resistance-responsive family	DIR
AT5G49040	disease resistance-responsive family	DIR
AT2G22155	ECA1 gametogenesis related	ECA
AT3G01322	ECA1 gametogenesis related	ECA
AT3G01323	ECA1 gametogenesis related	ECA
AT3G01324	ECA1 gametogenesis related	ECA
AT3G01325	ECA1 gametogenesis related	no_family
AT3G01326	ECA1 gametogenesis related	ECA
AT3G01327	ECA1 gametogenesis related	ECA
AT3G01328	ECA1 gametogenesis related	ECA
AT3G01329	ECA1 gametogenesis related	ECA
AT3G01331	ECA1 gametogenesis related	ECA
AT3G27425	ECA1 gametogenesis related	ECA
AT3G45243	ECA1 gametogenesis related	ECA
AT3G45245	ECA1 gametogenesis related	ECA
AT3G45248	ECA1 gametogenesis related	ECA
AT3G45252	ECA1 gametogenesis related	ECA
AT3G50570	ECA1 gametogenesis related	no_family
AT5G14995	ECA1 gametogenesis related	ECA
AT5G15000	ECA1 gametogenesis related	ECA
AT5G51105	ECA1 gametogenesis related	ECA
AT5G52965	ECA1 gametogenesis related	ECA
AT1G61255	glysin-rich	no_family
AT4G21620	glysin-rich	no_family
AT2G22470	arabinogalactan	AGP
AT5G10430	arabinogalactan	AGP
AT5G65390	arabinogalactan	AGP
AT5G05020	NA	POE1
AT1G13590	PSK1	PSK
AT2G22860	PSK2	PSK
AT3G44735	PSK3	PSK
AT2G02850	copper ion binding, electron transport - uclacyanin/basic blue protein	PCY
AT4G12880	copper ion binding, electron transport - uclacyanin/basic blue protein	ENODL
AT4G28290	NA	no_family
AT1G47540	trypsin inhibitor	no_family
AT1G65295	NA	no_family
AT5G01015	NA	no_family
AT3G07460	NA	no_family
AT1G24450	RNA binding / ribonuclease III	RTL
AT4G27140	storage protein	SESA
AT4G27150	storage protein	SESA
AT4G27160	storage protein	SESA
AT4G27170	storage protein	SESA
AT5G54740	storage protein	SESA
AT3G44280	hyaluronan mediated motility receptor-related	no_family
AT5G06265	hyaluronan mediated motility receptor-related	no_family
AT5G22280	hyaluronan mediated motility receptor-related	no_family
AT1G43665	protease inhibitor, seed storage, lipid transfer proteins	LTP
AT1G43666	protease inhibitor, seed storage, lipid transfer proteins	LTP
AT1G43667	protease inhibitor, seed storage, lipid transfer proteins	LTP
AT1G48750	protease inhibitor, seed storage, lipid transfer proteins	LTP
AT1G66850	protease inhibitor, seed storage, lipid transfer proteins	LTP
AT1G73780	protease inhibitor, seed storage, lipid transfer proteins	LTP
AT2G14846	protease inhibitor, seed storage, lipid transfer proteins	LTP
AT3G18280	protease inhibitor, seed storage, lipid transfer proteins	LTP
AT3G57310	protease inhibitor, seed storage, lipid transfer proteins	LTP
AT5G38160	protease inhibitor, seed storage, lipid transfer proteins	LTP
AT5G38170	protease inhibitor, seed storage, lipid transfer proteins	LTP
AT5G38180	protease inhibitor, seed storage, lipid transfer proteins	LTP
AT5G38195	protease inhibitor, seed storage, lipid transfer proteins	LTP
AT5G55410	protease inhibitor, seed storage, lipid transfer proteins	LTP
AT5G07475	plastocyanin-like	no_family
AT1G23050	hydroxyP-rich glycoprotein/plastocyanin-like	no_family
AT1G70985	hydroxyP-rich glycoprotein/plastocyanin-like	no_family
AT3G06750	hydroxyP-rich glycoprotein/plastocyanin-like	no_family
AT4G16140	hydroxyP-rich glycoprotein/plastocyanin-like	no_family
AT5G49280	hydroxyP-rich glycoprotein/plastocyanin-like	no_family
AT1G62000	NA	TBA
AT1G62060	NA	TBA
AT1G62080	NA	THIONIN
AT1G62220	NA	no_family
AT4G14420	lesion inducing protein	no_family
AT1G07135	glycine-rich	no_family
AT3G04640	glycine-rich	no_family
AT1G10717	MEG-related	ESF
AT1G10745	MEG-related	ESF
AT2G03040	NA	no_family
AT5G03120	NA	no_family
AT2G21750	ECA1 gametogenesis related	ECA
AT4G39340	ECA1 gametogenesis related	ECA
AT1G22885	NA	PROSCOOP
AT3G03828	NA	no_family
AT2G22170	lipid-associated	PLA
AT4G39730	lipid-associated	PLA
AT1G30972	thionin	THIONIN
AT1G30974	thionin	THIONIN
AT3G23760	glycosyl transferase	no_family
AT5G01075	beta-galactosidase	CIF
AT4G04800	reductase	MSR
AT4G16980	arabinogalactan/plastocyanin	AGP
AT5G24316	NA	THIONIN
AT4G25433	peptidoglycan-binding LysM domain	no_family
AT5G62150	peptidoglycan-binding LysM domain	no_family
AT1G64640	hydroxyP-rich glycoprotein/plastocyanin-like	ENODL
AT1G53282	thionin	THIONIN
AT1G53285	NA	THIONIN
AT3G48205	thionin/stigma specific	THIONIN
AT1G21395	thionin	no_family
AT2G26865	thionin	THIONIN
AT2G36724	thionin	no_family
AT1G12064	NA	no_family
AT3G11780	MD-2-related lipid recognition domain-containing	no_family
AT3G44100	MD-2-related lipid recognition domain-containing	no_family
AT5G06480	MD-2-related lipid recognition domain-containing	no_family
AT1G14455	NA	no_family
AT2G02498	NA	no_family
AT2G19802	NA	no_family
AT4G34600	NA	CIF
AT5G52160	protease inhibitor, seed storage, lipid transfer proteins	LTP
AT3G54040	photoassimilate-responsive protein-related	PAR
AT5G52390	photoassimilate-responsive protein-related	PAR
AT2G47930	arabinogalactan/plastocyanin/LTP	AGP
AT1G55265	NA	no_family
AT1G61667	NA	no_family
AT3G07470	NA	no_family
AT5G54530	NA	no_family
AT1G30515	NA	no_family
AT4G21740	NA	no_family
AT2G24810	thaumatin	no_family
AT1G72060	protease inhibitor, seed storage, lipid transfer proteins	no_family
AT3G25220	peptidyl-prolyl cis-trans isomerases	FKBP
AT5G48580	peptidyl-prolyl cis-trans isomerases	FKBP
AT2G20515	NA	POE1
AT2G41475	embryo-specific	ESP
AT5G62200	embryo-specific	ESP
AT2G34870	NA	no_family
AT4G38080	hydroxyP-rich glycoprotein	no_family
AT2G06925	phospholipase	PLA
AT5G64620	pectinesterase inhibitor	VIF
AT1G56415	cysteine-rich	THIONIN
AT2G20595	thionin	no_family
AT2G20597	thionin	THIONIN
AT2G20605	thionin	THIONIN
AT5G58412	thionin	THIONIN
AT5G63085	thionin	THIONIN
AT5G63087	thionin	THIONIN
AT1G13830	arabinogalactan/plastocyanin/LTP	CX8
AT2G03505	protease inhibitor, seed storage, lipid transfer proteins/hydrolase/plastocyanin/AGP	CX8
AT1G18650	hydrolase/betaglucosidase	CX8
AT5G08000	hydrolase/betaglucosidase	CX8
AT5G14030	translocon-associated protein beta	TRAPB
AT1G54860	Putative GPI-anchored protein	no_family
AT3G06035	Putative GPI-anchored protein	no_family
AT5G19240	Putative GPI-anchored protein	no_family
AT5G19250	Putative GPI-anchored protein	no_family
AT4G29470	phospholipase	PLA
AT1G56320	NA	no_family
AT5G19860	NA	no_family
AT2G20700	NA	LLG
AT4G26466	NA	LRE
AT5G56170	NA	LLG
AT3G27416	protease inhibitor, seed storage, lipid transfer proteins/hydrolase/plastocyanin/AGP	no_family
AT5G14380	protease inhibitor, seed storage, lipid transfer proteins/hydrolase/plastocyanin/AGP	AGP
AT2G31980	cysteine protease inhibitor	CYS
AT2G40880	cysteine protease inhibitor	CYS
AT4G16500	cysteine protease inhibitor	CYS
AT5G47550	cysteine protease inhibitor	CYS
AT1G07960	protein disulfide isomerase	PDIL
AT1G77370	glutaredoxin/CXIP1	GRXC
AT5G20500	glutaredoxin/CXIP1	GRXC
AT3G61980	serine protease inhibitor	KPI
AT4G01575	serine protease inhibitor	KPI
AT3G22530	NA	ACD
AT5G26330	protease inhibitor, seed storage, lipid transfer proteins/hydrolase/plastocyanin/AGP	no_family
AT3G44716	NA	no_family
AT1G17410	NDPK	no_family
AT2G35765	NA	no_family
AT2G17850	NA	no_family
AT1G16850	NA	no_family
AT5G64820	NA	no_family
AT1G17285	NA	no_family
AT1G02813	NA	ASD
AT1G02816	NA	ASD
AT4G02360	NA	ASD
AT4G02370	NA	ASD
AT5G19590	NA	no_family
AT4G30670	NA	no_family
AT1G48940	arabinogalactan/plastocyanin	ENODL
AT4G20420	NA	no_family
AT1G65720	NA	no_family
AT1G12090	Extensin-like, LTP, protease inhibitor	EXT
AT1G62510	Extensin-like, LTP, protease inhibitor	no_family
AT2G45180	Extensin-like, LTP, protease inhibitor	DRN
AT4G00165	Extensin-like, LTP, protease inhibitor	LTP
AT4G12550	Extensin-like, LTP, protease inhibitor	AIR
AT2G24880	self-incompatibility protein-related	SPH
AT3G54925	self-incompatibility protein-related	SPH
AT3G21351	NA	no_family
AT2G27720	ribosomal protein	RPP
AT3G21730	aldolase	FOLB3
AT3G57062	NA	no_family
AT1G25275	NA	THIONIN
AT2G19970	PR-related	CAP
AT3G19690	PR-related	CAP
AT4G25780	PR-related	CAP
AT5G66590	PR-related	CAP
AT1G42480	NA	no_family
AT2G46330	arabinogalactan	AGP
AT3G61640	arabinogalactan	AGP
AT5G53250	arabinogalactan	AGP
AT4G15460	NA	no_family
AT5G38980	RALF tribe	no_family
AT1G66852	glycosyl hydrolase	CX8
AT1G66855	glycosyl hydrolase	CX8
AT1G66870	glycosyl hydrolase	CX8
AT1G78520	glycosyl hydrolase	CX8
AT2G42930	glycosyl hydrolase	CX8
AT2G43660	glycosyl hydrolase	CX8
AT2G43670	glycosyl hydrolase	CX8
AT4G09090	glycosyl hydrolase	CX8
AT4G09462	glycosyl hydrolase	CX8
AT4G09465	glycosyl hydrolase	CX8
AT4G09466	glycosyl hydrolase	CX8
AT4G16165	glycosyl hydrolase	CX8
AT5G35740	glycosyl hydrolase	CX8
AT5G53610	glycosyl hydrolase	CX8
AT5G63225	glycosyl hydrolase	no_family
AT5G63230	glycosyl hydrolase	no_family
AT5G63240	glycosyl hydrolase	CX8
AT5G63250	glycosyl hydrolase	CX8
AT1G72600	(hydroxy)proline rich	no_family
AT1G05720	selenoprotein	no_family
AT1G17860	protease inhibitor, seed storage, lipid transfer proteins	KTI
AT4G17215	NA	POE1
AT5G47635	NA	POE1
AT5G54855	extensin/Ole e 1 allergen	POE1
AT2G19690	phospholipase	PLA
AT3G58100	NA	CX8
AT1G54980	pectin methylesterase inhibitor	PMEI
AT5G50030	pectin methylesterase inhibitor	PMEI
AT5G50050	pectin methylesterase inhibitor	PMEI
AT5G50070	pectin methylesterase inhibitor	PMEI
AT2G05380	glycine-rich	GRP
AT2G05520	glycine-rich	GRP
AT2G05540	glycine-rich	no_family
AT2G25060	plastocyanin-like	ENODL
AT4G31840	plastocyanin-like	ENODL
AT5G25090	plastocyanin-like	ENODL
AT1G78040	PRP and Ole e 1 allergen/extensin	POE1
AT4G08685	PRP and Ole e 1 allergen/extensin	SAH
AT4G18596	PRP and Ole e 1 allergen/extensin	POE1
AT5G10130	PRP and Ole e 1 allergen/extensin	POE1
AT2G27385	NA	POE1
AT1G12672	NA	THIONIN
AT1G63055	thionin	no_family
AT1G63057	thionin	no_family
AT1G72260	thionin	THIONIN
AT2G15010	thionin	no_family
AT5G36910	thionin	THIONIN
AT5G44574	NA	PROSCOOP
AT1G32280	protease inhibitor, seed storage, lipid transfer proteins	END
AT4G30880	protease inhibitor, seed storage, lipid transfer proteins	LTP
AT4G33550	protease inhibitor, seed storage, lipid transfer proteins	LTP
AT5G56480	protease inhibitor, seed storage, lipid transfer proteins	LTP
AT1G04645	SI S1	SPH
AT1G26796	SI S1	SPH
AT1G26797	SI S1	SPH
AT1G26798	SI S1	SPH
AT3G16960	SI S1	SPH
AT3G17080	SI S1	SPH
AT3G24065	SI S1	SPH
AT3G24068	SI S1	SPH
AT3G55252	SI S1	SPH
AT3G55665	SI S1	SPH
AT3G55672	SI S1	SPH
AT3G55677	SI S1	SPH
AT4G24973	SI S1	SPH
AT4G24974	SI S1	SPH
AT4G24975	SI S1	SPH
AT5G06020	SI S1	SPH
AT5G12060	SI S1	SPH
AT4G02980	ABP1	ABP
AT1G11362	invertase/pectin methylesterase inhibitor family protein	PMEI
AT1G11593	NA	PMEI
AT1G50325	invertase/pectin methylesterase inhibitor family protein	PMEI
AT3G27999	invertase/pectin methylesterase inhibitor family protein	PMEI
AT4G03945	invertase/pectin methylesterase inhibitor family protein	PMEI
AT1G65486	NA	PROSCOOP
AT1G65500	NA	PROSCOOP
AT5G36920	NA	PROSCOOP
AT3G01070	plastocyanin-like	ENODL
AT5G15350	plastocyanin-like	ENODL
AT3G45230	hydroxyproline rich	APAP
AT5G41050	NA	POE1
AT5G17610	NA	no_family
AT2G14890	arabinogalactan	AGP
AT2G23130	arabinogalactan	AGP
AT3G12880	methylesterase inhibitor	PMEI
AT4G00872	NA	PMEI
AT5G64310	arabinogalactan/plastocyanin/LTP	AGP
AT2G34700	PRP and Ole e 1 allergen/extensin	POE1
AT4G28085	NA	no_family
AT5G57887	NA	no_family
AT1G02405	(hydroxy)proline rich	no_family
AT1G23040	(hydroxy)proline rich	no_family
AT1G12665	thionin	THIONIN
AT1G11850	glycine-rich	no_family
AT3G20470	NA	GRP
AT3G24250	glycine-rich	no_family
AT3G27200	arabinogalactan/plastocyanin	no_family
AT4G29020	glycine-rich	no_family
AT4G29030	glycine-rich	no_family
